# Using DNA flow-stretching assay as a tool to validate the tagging of DNA-binding proteins for single-molecule experiments

**DOI:** 10.1101/2023.03.19.533373

**Authors:** Miranda Molina, Lindsey E. Way, Zhongqing Ren, Qin Liao, Xindan Wang, HyeongJun Kim

## Abstract

Due to the enhanced labeling capability of maleimide-based fluorescent probes, lysine-cysteine-lysine (KCK) tags are frequently added to proteins for visualization. In this study, we employed *in vitro* single-molecule DNA flow-stretching assay as a sensitive way to assess the impact of the KCK-tag on the property of DNA-binding proteins. Using *Bacillus subtilis* ParB as an example, we show that, although no noticeable changes were detected by *in vivo* fluorescence imaging and chromatin immunoprecipitation (ChIP) assays, the KCK-tag substantially altered ParB’s DNA compaction rates, its response to nucleotide binding and to the presence of the specific sequence (*parS*) on the DNA. While it is typically assumed that short peptide tags minimally perturb protein function, our results urge researchers to carefully validate the use of tags for protein labeling. Our comprehensive analysis can be expanded and used as a guide to assess the impacts of other tags on DNA-binding proteins in single-molecule assays.

**Motivation:** Single-molecule fluorescence microscopy has been extensively used in modern biology to define the molecular action of proteins. Appending short peptide tags is a common strategy to enhance fluorescence labeling. In this Resources article, we evaluate the impact of a commonly used tag, the lysine-cysteine-lysine (KCK) tag, on protein behavior in single-molecule DNA flow-stretching assay, which is a sensitive and versatile method to understand the action of DNA-binding proteins. Our motivation is to provide researchers with an experimental framework to validate the fluorescently labeled DNA-binding proteins in single-molecule methods.
