## Supplemental File for "Using DNA flow-stretching assay as a tool to validate the tagging of DNA-binding proteins for single-molecule experiments"

### Sheet: 1_Compaction_Rates
[MgCl2]	DNA	Protein	Nucleotide	N	Mean		Protein	Nucleotide	N	Mean		Supplemental File
					± S.E.M.					± S.E.M.		Tab #1: Compaction rates of 50 nM BsParB proteins and the sample number N
					(nm/s)					(nm/s)		Tab #2: Compaction rates of 50 nM BsParB(R80A) in the absence of MgCl2.
2.5 mM	Lambda DNA	BsParB(WT)	none	44	1805±85		BsParB(R80A)	none	58	99±8		Tab #3: Shapiro-Wilk normality test results for compaction rates
			CTP	74	47±3			CTP	38	143±23		Tab #4: Exact p-values for comparing wild-type (and its KCK-tagged versions) compaction rates
			CTPgS	30	12±1			CTPgS	57	5±1		Tab #5: Exact p-values for comparing R80A mutant (and its KCK-tagged versions) compaction rates
		KCK-BsParB(WT)	none	37	1298±103		KCK-BsParB(R80A)	none	53	600±22		Tab #6: Bacterial strains used in this study
			CTP	73	489±46			CTP	46	546±37		Tab #7: Plasmids used in this study
			CTPgS	39	235±17			CTPgS	40	619±50		Tab #8: Oligonucleotides used in this study
		BsParB(WT)-KCK	none	32	1671±102		BsParB(R80A)-KCK	none	43	678±58		Tab #9: Next generation sequencing samples used in this study
			CTP	38	334±8			CTP	29	677±41
			CTPgS	35	21±1			CTPgS	29	674±72
		ECE-BsParB(WT)	none	37	133±5		ECE-BsParB(R80A)	none	63	2±0.2
			CTP	48	31±3			CTP	64	13±2
	parS DNA	BsParB(WT)	none	43	1321±78		BsParB(R80A)	none	44	108±13
			CTP	47	80±9			CTP	38	132±15
			CTPgS	38	26±2			CTPgS	47	12±1
		KCK-BsParB(WT)	none	29	1853±133		KCK-BsParB(R80A)	none	38	1175±50
			CTP	64	398±21			CTP	37	1717±158
			CTPgS	42	189±10			CTPgS	41	512±29
		BsParB(WT)-KCK	none	59	1798±52		BsParB(R80A)-KCK	none	40	785±43
			CTP	48	409±39			CTP	35	616±57
			CTPgS	42	49±2			CTPgS	38	78±4
		ECE-BsParB(WT)	none	30	174±12		ECE-BsParB(R80A)	none	47	4±0.4
			CTP	34	117±20			CTP	25	63±9

### Sheet: 2_R80A_no_Mg
[MgCl2]	DNA	Protein	Nucleotide	N	Mean		Supplemental File
					± S.E.M.		Tab #1: Compaction rates of 50 nM BsParB proteins and the sample number N
					(nm/s)		Tab #2: Compaction rates of 50 nM BsParB(R80A) in the absence of MgCl2.
none	Lambda DNA		none	52	673±50		Tab #3: Shapiro-Wilk normality test results for compaction rates
			CTP	34	26±2		Tab #4: Exact p-values for comparing wild-type (and its KCK-tagged versions) compaction rates
		BsParB(R80A)	CTPgS	43	8±1		Tab #5: Exact p-values for comparing R80A mutant (and its KCK-tagged versions) compaction rates
	parS DNA		none	42	760±60		Tab #6: Bacterial strains used in this study
			CTP	57	23±2		Tab #7: Plasmids used in this study
			CTPgS	37	14±1		Tab #8: Oligonucleotides used in this study
							Tab #9: Next generation sequencing samples used in this study

### Sheet: 3_Normality_test
[MgCl2]	DNA	Protein	Nucleotide	Normality test passed?		Protein	Nucleotide	Normality test passed?		Supplemental File
				(a = 0.05)				(a = 0.05)		Tab #1: Compaction rates of 50 nM BsParB proteins and the sample number N
2.5 mM	Lambda DNA	BsParB(WT)	none	Yes		BsParB(R80A)	none	No		Tab #2: Compaction rates of 50 nM BsParB(R80A) in the absence of MgCl2.
			CTP	No			CTP	No		Tab #3: Shapiro-Wilk normality test results for compaction rates
			CTPgS	Yes			CTPgS	No		Tab #4: Exact p-values for comparing wild-type (and its KCK-tagged versions) compaction rates
		KCK-BsParB(WT)	none	No		KCK-BsParB(R80A)	none	Yes		Tab #5: Exact p-values for comparing R80A mutant (and its KCK-tagged versions) compaction rates
			CTP	No			CTP	No		Tab #6: Bacterial strains used in this study
			CTPgS	No			CTPgS	No		Tab #7: Plasmids used in this study
		BsParB(WT)-KCK	none	Yes		BsParB(R80A)-KCK	none	No		Tab #8: Oligonucleotides used in this study
			CTP	Yes			CTP	No		Tab #9: Next generation sequencing samples used in this study
			CTPgS	Yes			CTPgS	No**
	parS DNA	BsParB(WT)	none	Yes		BsParB(R80A)	none	No
			CTP	No			CTP	No
			CTPgS	No*			CTPgS	No
		KCK-BsParB(WT)	none	Yes		KCK-BsParB(R80A)	none	Yes
			CTP	Yes			CTP	No
			CTPgS	Yes			CTPgS	Yes
		BsParB(WT)-KCK	none	Yes		BsParB(R80A)-KCK	none	Yes
			CTP	No			CTP	No
			CTPgS	Yes			CTPgS	Yes
* Not passed in the Shapiro-Wilk test but passed in the D’Agostino & Pearson and Kolmogorov-Smirnov tests.
** Not passed in the Shapiro-Wilk test but passed in the Anderson-Darling and Kolmogorov-Smirnov tests.

### Sheet: 4_p-values(WT)
		Lambda				ParS				Supplemental File
		None	CTP	CTPgS		None	CTP	CTPgS
parS	CTPgS	-	-	<0.0001		<0.0001	<0.0001	-		Exact p-values: Wild-type and its KCK-tagged versions
				(<0.0001)		(<0.0001)	(<0.0001)
	CTP	-	0.0001	-		<0.0001	-	-		Top: p-values from Walch’s t-test
			(<0.0001)			(<0.0001)				(Bottom): p-values from the Mann-Whitney test
	None	<0.0001	-	-		-	-	-
		(<0.0001)								Tab #1: Compaction rates of 50 nM BsParB proteins and the sample number N
										Tab #2: Compaction rates of 50 nM BsParB(R80A) in the absence of MgCl2.
Lambda	CTPgS	<0.0001	<0.0001	-		BsParB(WT)				Tab #3: Shapiro-Wilk normality test results for compaction rates
		(<0.0001)	(<0.0001)							Tab #4: Exact p-values for comparing wild-type (and its KCK-tagged versions) compaction rates
	CTP	<0.0001	-	-						Tab #5: Exact p-values for comparing R80A mutant (and its KCK-tagged versions) compaction rates
		(<0.0001)								Tab #6: Bacterial strains used in this study
	None	-	-	-						Tab #7: Plasmids used in this study
										Tab #8: Oligonucleotides used in this study
										Tab #9: Next generation sequencing samples used in this study
		Lambda				ParS
		None	CTP	CTPgS		None	CTP	CTPgS
parS	CTPgS	-	-	0.0238		<0.0001	<0.0001	-
				(0.0768)		(<0.0001)	(<0.0001)
	CTP	-	0.0733	-		<0.0001	-	-
			(0.9298)			(<0.0001)
	None	0.0017	-	-		-	-	-
		(0.0078)
Lambda	CTPgS	<0.0001	<0.0001	-		KCK-BsParB(WT)
		(<0.0001)	(0.0008)
	CTP	<0.0001	-	-
		(<0.0001)
	None	-	-	-
		Lambda				ParS
		None	CTP	CTPgS		None	CTP	CTPgS
parS	CTPgS	-	-	<0.0001		<0.0001	<0.0001	-
				(<0.0001)		(<0.0001)	(<0.0001)
	CTP	-	0.064	-		<0.0001	-	-
			(0.1387)			(<0.0001)
	None	0.2727	-	-		-	-	-
		(0.2410)
Lambda	CTPgS	<0.0001	<0.0001	-		BsParB(WT)-KCK
		(<0.0001)	(<0.0001)
	CTP	<0.0001	-	-
		(<0.0001)
	None	-	-	-

### Sheet: 5_p-values(R80A)
		Lambda				ParS				Supplemental File
		None	CTP	CTPgS		None	CTP	CTPgS
parS	CTPgS	-	-	<0.0001		<0.0001	<0.0001	-		Exact p-values: R80A mutant and its KCK-tagged versions
				(<0.0001)		(<0.0001)	(<0.0001)
	CTP	-	0.7018	-		0.2443	-	-		Top: p-values from Walch’s t-test
			(0.4725)			(0.4286)				(Bottom): p-values from the Mann-Whitney test
	None	0.5593	-	-		-	-	-
		(0.3723)								Tab #1: Compaction rates of 50 nM BsParB proteins and the sample number N
										Tab #2: Compaction rates of 50 nM BsParB(R80A) in the absence of MgCl2.
Lambda	CTPgS	<0.0001	<0.0001	-		BsParB(R80A)				Tab #3: Shapiro-Wilk normality test results for compaction rates
		(<0.0001)	(<0.0001)							Tab #4: Exact p-values for comparing wild-type (and its KCK-tagged versions) compaction rates
	CTP	0.0806	-	-						Tab #5: Exact p-values for comparing R80A mutant (and its KCK-tagged versions) compaction rates
		(<0.8143)								Tab #6: Bacterial strains used in this study
	None	-	-	-						Tab #7: Plasmids used in this study
										Tab #8: Oligonucleotides used in this study
										Tab #9: Next generation sequencing samples used in this study
		Lambda				ParS
		None	CTP	CTPgS		None	CTP	CTPgS
parS	CTPgS	-	-	0.0692		<0.0001	<0.0001	-
				(0.2645)		(<0.0001)	(<0.0001)
	CTP	-	0.0001	-		0.0021	-	-
			(<0.0001)			(0.0832)
	None	<0.0001	-	-		-	-	-
		(<0.0001)
Lambda	CTPgS	0.7268	0.2423	-		KCK-BsParB(R80A)
		(0.2669)	(0.1655)
	CTP	0.2112	-	-
		(0.0132)
	None	-	-	-
		Lambda				ParS
		None	CTP	CTPgS		None	CTP	CTPgS
parS	CTPgS	-	-	<0.0001		<0.0001	<0.0001	-
				(<0.0001)		(<0.0001)	(<0.0001)
	CTP	-	0.3849	-		0.0214	-	-
			(0.6488)			(0.0165)
	None	0.142	-	-		-	-	-
		(0.0259)
Lambda	CTPgS	0.9694	0.971	-		BsParB(R80A)-KCK
		(0.9818)	(0.2669)
	CTP	0.9941	-	-
		(0.3256)
	None	-	-	-

### Sheet: 6_Strains
Strain	Genotype	Reference	Figures		Supplemental File
BWX2213 (BDR2798)	pelB::Psoj-mgfpmut3-spo0J WT (∆parS) tet,	1	2A, 4B, S5A		Tab #1: Compaction rates of 50 nM BsParB proteins and the sample number N
	∆spo0J::spec, sacA::hbs-mcherry kan				Tab #2: Compaction rates of 50 nM BsParB(R80A) in the absence of MgCl2.
BWX2214	pelB::Psoj-mgfpmut3-spo0J-R80A (∆parS) tet, ∆spo0J::spec, sacA::hbs-mcherry kan	1	2A, 4B, S5A		Tab #3: Shapiro-Wilk normality test results for compaction rates
(BDR2799)					Tab #4: Exact p-values for comparing wild-type (and its KCK-tagged versions) compaction rates
BWX2032	pelB::Psoj-soj-spo0J-R80A (∆pars) cat, ∆(soj spo0J)::spec	This study	2B, S5B		Tab #5: Exact p-values for comparing R80A mutant (and its KCK-tagged versions) compaction rates
BWX2034	pelB::Psoj-soj-spo0J-WT (∆parS) cat, ∆(soj spo0J)::spec	This study	2B, S5B		Tab #6: Bacterial strains used in this study
BWX5438	pelB::Psoj-mgfpmut3-spo0J(ΔparS)-KCK cat, ∆spo0J::spec, sacA::hbs-mcherry kan	This study	2A, S5A		Tab #7: Plasmids used in this study
BWX5440	pelB::Psoj-spo0J(ΔparS)-mgfpmut3 tet, ∆spo0J::spec, sacA::hbs-mcherry kan	This study	2A, S5A		Tab #8: Oligonucleotides used in this study
BWX5442	pelB::Psoj-KCK-spo0J(ΔparS)-mgfpmut3 tet ∆spo0J::spec, sacA::hbs-mcherry kan	This study	2A, S5A		Tab #9: Next generation sequencing samples used in this study
BWX5444	pelB::Psoj-soj-spo0J(ΔparS)-KCK cat, ∆(soj spo0J)::spec	This study	2A, S5B
BWX5452	pelB::Psoj-spo0J-R80A(ΔparS)-mgfpmut3 tet, ∆spo0J::spec, sacA::hbs-mcherry kan	This study	2A, S5A
BWX5460	pelB::Psoj-KCK-spo0J-R80A(ΔparS)-mgfpmut3 tet, ∆spo0J::spec, sacA::hbs-mcherry kan	This study	2A, S5A
BWX5464	pelB::Psoj-mgfpmut3-spo0J-R80A(ΔparS)-KCK cat, ∆spo0J::spec, sacA::hbs-mcherry kan	This study	2A, S5A
BWX5466	pelB::Psoj-KCK-spo0J(ΔparS) tet, ∆spo0J::spec	This study	2B, S5B
BWX5468	pelB::Psoj-KCK-spo0J-R80A(ΔparS) tet, ∆spo0J::spec	This study	2B, S5B
BWX5470	pelB::Psoj-soj-spo0J-R80A(ΔparS)-KCK cat, ∆(soj spo0J)::spec	This study	2B, S5B
BWX5572	pelB::Psoj-ECE-spo0J(ΔparS) tet, ∆spo0J::spec	This study	4C
BWX5574	pelB::Psoj-ECE-spo0J-R80A(ΔparS) tet, ∆spo0J::spec	This study	4C
BWX5576	pelB::Psoj-ECE-spo0J(ΔparS)-mgfpmut3 tet, ∆spo0J::spec, sacA::hbs-mcherry kan	This study	4B
BWX5578	pelB::Psoj-ECE-spo0J-R80A(ΔparS)-mgfpmut3 tet, ∆spo0J::spec, sacA::hbs-mcherry kan	This study	4B
PY79	wild type	2
AG1468	Δspo0J::spec, trpC2, pheA1	3
AG1505	∆(soj spo0J)::spec, trpC2, pheA1	3
DCL468	spo0J (∆parS), trpC2, pheA1	4
1	Graham, T. G. W. et al. ParB spreading requires DNA bridging. Genes Dev 28, 1228–1238 (2014).
2	Youngman, P. J., Perkins, J. B. & Losick, R. Genetic transposition and insertional mutagenesis in Bacillus subtilis with Streptococcus faecalis transposon Tn917. Proc. Nati. Acad. Sci. USA 80, 2305-2309 (1983).
3	Ireton, K., Gunther, N. W. & Grossman, A. D. spo0J is required for normal chromosome segregation as well as the initiation of sporulation in Bacillus subtilis. J Bacteriol 176, 5320–5329 (1994).
4	Lin, D. C. H. & Grossman, A. D. Identification and characterization of a bacterial chromosome partitioning site. Cell 92, 675–685 (1998).

### Sheet: 7_Plasmids
Plasmid	Description	Reference		Supplemental File
m0067	His6-SUMO-BsParB(WT)-KCK amp	This study		Tab #1: Compaction rates of 50 nM BsParB proteins and the sample number N
m0069	His6-SUMO-BsParB(R80A)-KCK amp	This study		Tab #2: Compaction rates of 50 nM BsParB(R80A) in the absence of MgCl2.
pWX563	pelB::Psoj-mgfpmut3-spo0J(ΔparS) tet	1		Tab #3: Shapiro-Wilk normality test results for compaction rates
pWX611	pelB::Psoj-mgfpmut3-spo0J(ΔparS)-KCK cat	1		Tab #4: Exact p-values for comparing wild-type (and its KCK-tagged versions) compaction rates
pWX612	pelB::Psoj-soj-spo0J(ΔparS)-KCK cat	1		Tab #5: Exact p-values for comparing R80A mutant (and its KCK-tagged versions) compaction rates
pWX1092	pelB::Psoj-spo0J(ΔparS)-mgfpmut3 tet	This study		Tab #6: Bacterial strains used in this study
pWX1093	pelB::Psoj-KCK-spo0J(ΔparS)-mgfpmut3 tet	This study		Tab #7: Plasmids used in this study
pWX1103	pelB::Psoj-mgfpmut3-spo0J-R80A(ΔparS)-KCK cat	This study		Tab #8: Oligonucleotides used in this study
pWX1104	pelB::Psoj-spo0J-R80A(ΔparS)-mgfpmut3 tet	This study		Tab #9: Next generation sequencing samples used in this study
pWX1105	pelB::Psoj-KCK-spo0J-R80A(ΔparS)-mgfpmut3 tet	This study
pWX1106	pelB::Psoj-soj-spo0J-R80A(ΔparS)-KCK cat	This study
pWX1107	pelB::Psoj-KCK-spo0J(ΔparS) tet	This study
pWX1108	pelB::Psoj-KCK-spo0J-R80A(ΔparS) tet	This study
pWX1167	pelB::Psoj-ECE-spo0J(ΔparS) tet	This study
pWX1168	pelB::Psoj-ECE-spo0J-R80A(ΔparS) tet	This study
pWX1169	pelB::Psoj-ECE-spo0J(ΔparS)-mgfpmut3 tet	This study
pWX1170	pelB::Psoj-ECE-spo0J-R80A(ΔparS)-mgfpmut3 tet	This study
pNS069	pelB::Psoj-soj-spo0J(∆parS) cat	1
pTG011 (= m0041)	His6-SUMO-BsParB(WT) amp	1
pTG037 (= m0042)	His6-SUMO-BsParB(R80A) amp	1
pTG042 (= m0043)	His6-SUMO-KCK-BsParB(WT) amp	1
pTG044 (= m0044)	His6-SUMO-KCK-BsParB(R80A) amp	1
m0064	His6-SUMO-ECE-BsParB(WT) amp	This study
m0067	His6-SUMO-BsParB(WT)-KCK amp	This study
m0069	His6-SUMO-BsParB(R80A)-KCK amp	This study
m0070	His6-SUMO-ECE-BsParB(R80A) amp	This study
pTG122	pelB::Psoj-soj-spo0J-R80A(∆parS) cat	1
pTG141	pelB::Psoj-mgfpmut3-spo0J-R80A(∆parS) tet	1
Note: parA and parB were previously named soj and spo0J, respectively.
1	Graham, T. G. W. et al. ParB spreading requires DNA bridging. Genes Dev 28, 1228–1238 (2014).

### Sheet: 8_Oligonucleotides
Oligos	Sequence	Use		Supplemental File
Lambda-BL1Biotin	AGGTCGCCGCCC/3BioTEG/	DNA labeling with a biotin		Tab #1: Compaction rates of 50 nM BsParB proteins and the sample number N
Lambda-Dig2	GGGCGGCGACCTAAAAAAAAAAAA/3DiG_N/	DNA labeling with a digoxigenin		Tab #2: Compaction rates of 50 nM BsParB(R80A) in the absence of MgCl2.
oHK023	GGTGATGTCGGCGATATAGG	sequencing		Tab #3: Shapiro-Wilk normality test results for compaction rates
oHK024	GGCTGATGGAAGCGTTCGCTAAAAG	sequencing		Tab #4: Exact p-values for comparing wild-type (and its KCK-tagged versions) compaction rates
oHK025	CAGGTTTAGATACAGTTCCGGCC	sequencing		Tab #5: Exact p-values for comparing R80A mutant (and its KCK-tagged versions) compaction rates
oHK026	CAACAGCTTATTGCCGAAGGCAC	sequencing		Tab #6: Bacterial strains used in this study
oHK038F	CCAATCTGTTCTCTGTGAGCCTC	Linearize m0041		Tab #7: Plasmids used in this study
oHK038R	GGGGATCCGGCTGCTAACAAAGC	Linearize m0041		Tab #8: Oligonucleotides used in this study
oHK048F	CTCACAGAGAACAGATTGGTGGTGAGTGCGAGATGGCTAAAGGCCTTGG	m0064		Tab #9: Next generation sequencing samples used in this study
oHK048R	CCAAGGCCTTTAGCCATCTCGCACTCACCACCAATCTGTTCTCTGTGAG	m0064
oHK050F	gtctgaacgagaatca AAGTGCAAG taaATGAAAAAACCATC	m0067/
		m0069
oHK050R	GATGGTTTTTTCATtta CTTGCACTT tgattctcgttcagac	m0067/
		m0069
oML77	GTTGAACTAATGGGTGC	sequencing
oML85	AATAGCGTCCTTGCTCTCGT	sequencing
oWX418	GTGAGTACTCAACCAAGTCATTCTGAG	pWX1103/ pWX1105
oWX507	CGTGCTTGAATTTTCAATTATTTCCC	sequencing
oWX669	AACTACAAGACACGTGCTGAAGTC	sequencing
oWX670	GATTCCATTCTTTTGTTTGTCTGC	sequencing
oWX674	AAACTCGAGTCCGCCAGATCCTTTGTATAGTTCATCCATGCCATG	pWX563/ pWX611
oWX706	CGCAAGCTTACATAAGGAGGAACTACTATGAGTAAAGGAGAAGAACTTTTCACTGG	pWX563/ pWX611
oWX2071	CTCAGAATGACTTGGTTGAGTACTCAC	pWX1103/ pWX1104/ pWX1105/ pWX1106/ pWX1107/ pWX1108
oWX2974	GATAGTACATGTTCATGTGAAAGCTTACATAAGGAGGAACTACTATGGCTAAAGGCCTTGGAAAAG	pWX1092
oWX2975	ACTCTCGAGTCCGCCAGATCCTGATTCTCGTTCAGACAAAAG	pWX1092/ pWX1093
oWX2976	GGATCTGGCGGACTCGAGAGTAAAGGAGAAGAACTTTTCACTGGAG	pWX1092/ pWX1093
oWX2977	CTTTTTACGTACACTATCTGGGATCCTTATTTGTATAGTTCATCCATGCC	pWX1092/ pWX1093
oWX2978	GATAGTACATGTTCATGTGAAAGCTTACATAAGGAGGAACTACTATGAAGTGCAAGGCTAAAGGCCTTGGAAAAG	pWX1093
oWX3001	GTTGCGGGTGAACGGGCTTTTCGAGCGGCAAAG	pWX1103/ pWX1104/ pWX1105/ pWX1106/ pWX1108
oWX3002	CTTTGCCGCTCGAAAAGCCCGTTCACCCGCAAC	pWX1103/ pWX1104/ pWX1105/ pWX1106/ pWX1108
oWX3003	CGTACACTATCTGGGATCCTTATGATTCTCGTTCAGACAAAAGC	pWX1107
oWX3004	GCTTTTGTCTGAACGAGAATCATAAGGATCCCAGATAGTGTAC	pWX1107
oWX3197	AGGAACTACTATGGAGTGCGAGGCTAAAGGCCTTGGAAAAG	pWX1167/ pWX1168/ pWX1169/ pWX1170
oWX3198	AAGGCCTTTAGCCTCGCACTCCATAGTAGTTCCTCCTTATG	pWX1167/ pWX1168/ pWX1169/ pWX1170
T7	TAATACGACTCACTATAGGG	sequencing
gfHK009	TTGAAACACTTAGATCTCACACAAGAGCAGCTTGCCAAACGTCTTGGGAAAAGCAGACCGCATATTGCGAATCATTTAAGACTGCTGACACTGCCAGAAAATATTCAACAGCTTATTGCCGAAGGCACGCTTTCTATGGGACATGGACGCACGCTTCTTGGCTTAAAAAACAAAAATAAGCTTGAACCGCTGGTACAAAAAGTGATTGCGGAGCAGCTCAATGTTCGCCAACTTGAGCAGCTGATTCAGCAGTTGAATCAGAATGTTCCACGTGAAACAAAGAAAAAAGAACCTGTGAAAGATGCGGTTCTAAAAGAACGGGAATCCTATCTCCAAAATTATTTTGGAACAACAGTTAATATTAAAAGACAGAAGAAAAAAGGCAAAATCGAAATTGAA…	Gene fragment for m0070 (Second half)
gfHK010	GAGGCTCACAGAGAACAGATTGGTGGTGAGTGCGAGATGGCTAAAGGCCTTGGAAAAGGGATTAATGCGTTATTTAATCAGGTAGATTTGTCTGAAGAGACAGTTGAAGAAATTAAAATTGCCGATTTACGCCCTAATCCTTATCAGCCAAGAAAACACTTTGATGACGAGGCATTAGCTGAACTAAAAGAATCTGTGCTGCAGCATGGCATTCTTCAGCCGCTTATCGTCAGAAAATCTTTAAAAGGCTATGATATTGTTGCGGGTGAACGGGCTTTTCGAGCGGCAAAGCTGGCAGGTTTAGATACAGTTCCGGCCATTGTCCGTGAATTATCAGAGGCGTTAATGAGGGAAATTGCTTTATTAGAAAACCTTCAGCGTGAAGATTTATCTCCGCTT…	Gene fragment for m0070 (First half)

### Sheet: 9_NGS
Sample name	Figure	Reference		Supplemental File
Wang_ChIP_antiParB_BWX2032	2b	This study		Tab #1: Compaction rates of 50 nM BsParB proteins and the sample number N
Wang_ChIP_antiParB_BWX2034	2b	This study		Tab #2: Compaction rates of 50 nM BsParB(R80A) in the absence of MgCl2.
Wang_ChIP_antiParB_BWX5444	2b	This study		Tab #3: Shapiro-Wilk normality test results for compaction rates
Wang_ChIP_antiParB_BWX5466	2b	This study		Tab #4: Exact p-values for comparing wild-type (and its KCK-tagged versions) compaction rates
Wang_ChIP_antiParB_BWX5468	2b	This study		Tab #5: Exact p-values for comparing R80A mutant (and its KCK-tagged versions) compaction rates
Wang_ChIP_antiParB_BWX5470	2b	This study		Tab #6: Bacterial strains used in this study
Wang_ChIP_antiParB_BWX5572	3e	This study		Tab #7: Plasmids used in this study
Wang_ChIP_antiParB_BWX5574	3e	This study		Tab #8: Oligonucleotides used in this study
				Tab #9: Next generation sequencing samples used in this study
